# A Three-dimensional Analytical Framework for Retinal Microvasculature Reveals Layer-associated Vulnerability in Development and Neovascular Remodeling

**DOI:** 10.64898/2026.03.16.711909

**Authors:** Wenhao Shang, Guiying Hong, William E. Keller, Ryan A. Morton, Pierre Zeboulon, Toma Kenichi, Xin Duan, Douglas B. Gould, Tyson N. Kim

## Abstract

The neurosensory retina is one of the most metabolically active tissues in the body and a uniquely accessible extension of the central nervous system, where neuronal and vascular structures can be visualized non-invasively. Its accessibility and highly organized laminar architecture make it a powerful model for studying vascular development and a window into systemic health. Although computational analyses of retinal images have enabled risk assessment for ocular and systemic diseases, most vascular studies rely on two-dimensional frameworks with limited resolution of capillary structure and layer-specific organization. Here, we present a high-resolution three-dimensional (3D) imaging and analysis pipeline enabling quantification of retinal microvasculature and extraction of structural and network metrics across vascular layers. We apply this approach to two mouse models of aberrant retinal vascular development: one with spontaneous postnatal chorioretinal neovascularization and another with disrupted neurovascular lattice formation and layered organization in early life. Across both pathologic contexts, 3D analysis enables detailed characterization of retinal vascular architecture and identifies early vulnerability within the intermediate plexus, the vascular network that bridges the superficial and deep retinal layers, as a sensitive indicator of abnormal remodeling and neovascularization. This framework enables precise characterization of retinal vasculature and establishes a foundation for identifying new retinal biomarkers with potential relevance to neurovascular and systemic disease.
