## Supplementary material for "A Three-dimensional Analytical Framework for Retinal Microvasculature Reveals Layer-associated Vulnerability in Development and Neovascular Remodeling": Table1

### Sheet: Definitions
Name	Definition
	Basic Definitions
3D vascular network	In this study, the three-dimensional (3D) vascular network is represented as a graph-based object comprising vertices (nodes) connected by edges. Each vertex defines a spatial point and the center of a vascular segment, while each edge represents the connection between two vertices.
Vessel Segment	A vessel segment is defined as the fundamental vascular unit bounded by two critical points, which may be starting points, ending points, or branching points.
Vessel Surface Area	The vessel surface area is calculated as the sum of the outer surface areas of all vessel segments within the network.
Vessel Volume	The vessel volume is quantified as the sum of the volumes of all segments comprising the vascular network.
Vessel Length	The vessel length is measured as the total end-to-end length of each segment.
Vessel Filament	Within the region of analysis, all interconnected vessels constitute a single filament.
Branching Depth	Branching Depth is defined as the number of branch points or bifurcations along the shortest path from the initial node to a given node within the dendritic or vascular graph.
Branching Level	The Branch Level is a numerical structure that starts unfolding from the filament beginning toward the terminal points, assigning Branch Level to segments at each branching point. The Branch Level number is assessed according to the diameter calculations of the individual vessel segments. The initial Branch Level at the beginning point is 1. At each branching point, the filament segment with smal…
Object Oriented Bounding Box (OBB)	An object oriented bounding box (OBB) is a three-dimensional rectangular cuboid (or two-dimensional rectangle) that optimally encloses a given object. The OBB is determined by identifying the minimal rectangular enclosure that fully encompasses the object, with box dimensions calculated without orientation constraints.
Convex Hull	The convex hull of a point cloud (or vascular network) is the smallest convex set that fully encloses all vertices. Formally, it is the intersection of all half-spaces that contain the point set. In practice, algorithms such as Graham scan (2D) or Quickhull (3D) compute the hull as a polyhedral surface whose facets are outward-facing and non-intersecting. Because every interior angle is ≤ 180°, t…
Alpha Shape	The α-shape is a generalization of the convex hull that introduces a tunable scale parameter α to delineate the boundary of a 3D point cloud. Given the vessel vertices extracted from the segmented vasculature, a Delaunay tetrahedralization is first computed, and tetrahedra whose circumradius exceeds α are removed; the outer surface of the remaining simplicial complex yields the α-shape envelope. …
Region of Interest(ROI)	Comprehensive full-thickness vascular quantification was performed within standardized 285 × 285 μm regions of interest (ROI, Figure 2A) spanning the complete retinal thickness from the choroid to the superficial layer. The ROI size was determined by the imaging field constraints (285 μm representing the x- and y-axis half-widths of the acquisition window) to maintain vessel network continuity an…
2D Projection area	For two-dimensional analysis, the 3D vascular structure is projected onto a user-selected plane, and the bounding box of this projection defines the 2D projection area.
Over branching point	A branching point is defined as a junction where exactly three vessel segments meet (a trifurcation). Junctions exhibiting more than three converging segments (e.g., quadrifurcations or higher-order branch points) are classified as over-branching points.
	Vascular Analysis Definitions
Vessel Length Density (3D or 2D)	Vessel length density is calculated as the total length of vessel segments divided by the total 3D volume (for 3D analysis) or 2D projection area (for 2D analysis) of the structure, as defined by either the OBB, convex hull, or alpha shape boundary.
Segment Count Density	Total count of vessel segments divided by the reference volume (OBB, ConvexHull, or AlphaShape)
Volume Fraction	Sum of vessel volumes divided by the reference volume; dimensionless ratio representing vascular occupancy
Branch Point Density	Total count of branching points divided by the reference volume
Connection Density	Number of inter-layer vascular connections between two specified layers divided by the projected area of one of said layers
Local Fractal Dimension D(r)	Scale-dependent fractal dimension computed at each dilation radius: D(r) = 3 − [Δ(ln V) / Δ(ln r)]
Relative Distance	Point-wise perpendicular distance from target layer vertices to the fitted surface of a reference layer
Self-Roughness	Point-wise distance from target layer vertices to the fitted surface of the target layer itself, quantifying intrinsic surface undulation
Vessel Segment Number Density(3D or 2D)	Vessel segment number density is calculated as the total count of vessel segments divided by the total 3D volume (for 3D analysis) or 2D projection area (for 2D analysis) of the structure, as defined by either the OBB, convex hull, or alpha shape boundary.
Vessel Branching Point Number Density (3D or 2D)	Branching point density is calculated as the total number of branching points divided by the total 3D volume (for 3D analysis) or 2D projection area (for 2D analysis) of the structure, as defined by either the OBB, convex hull, or alpha shape boundary.
Vessel Over Branching Point Number Density3D or 2D)	Over-branching point density is calculated as the total number of over-branching points divided by the total 3D volume (for 3D analysis) or 2D projection area (for 2D analysis) of the structure, as defined by either the OBB, convex hull, or alpha shape boundary. Calculation method: Over-branching point count = Total branching points - Conventional branching points (three-way junctions) Technical …
Branching Angle (α)	The branching angle (α) is defined as the angle formed between the lines connecting a branch point to its two neighboring peripheral vertices (see Figure 2 M).
Branching Angle (β)	The branching angle (β) is defined as the angle between the extending line from the branch point and its peripheral neighbor vertex (see Figure 2 M).
Vessel Straightness/tortuosiy	Vessel straightness (or inversely, tortuosity) is quantified as the ratio of the direct linear distance between two branch points to the actual curvilinear vessel length along the segment.
3D Vessel tortuosity	Three-dimensional vessel tortuosity is calculated as the vessel volume divided by the volume of its oriented bounding box (OBB) or convex hull. This metric quantifies the spatial occupancy and tortuosity of vessels in 3D space.
3D Fractal Dimension	The three-dimensional fractal dimension (3D FD) of the retinal vasculature was quantified using the Bouligand–Minkowski correlation method.
3D Multi Fractal Dimension	The three-dimensional multifractal spectrum quantifies the spatial complexity of the vascular network using a 3D box-counting approach. For a range of moment orders q (from −10 to 10), the partition function Z_q(ε) = Σ p_i^q is computed across dyadic box sizes, where p_i denotes the fraction of vessel points within each cubic box at scale ε. The generalized (Rényi) dimension D_q is then derived f…
2D Fractal Dimension	The two-dimensional fractal dimension was quantified on the skeletonized 2D projection of the vessel network using the box-counting method. Note： This can be easily done in Fiji with FracLarc
2D Lacunarity	Two-dimensional lacunarity was quantified on the skeletonized 2D projection of the vessel network using the box-counting method. Lacunarity measures the texture and spatial distribution of gaps within the vascular network.
Filament No. Sholl Intersections	Sholl analysis generates a series of concentric circles (spheres in 3D) centered at the filament root point. The Filament Number of Sholl Intersections is defined as the number of vessel segment intersections (branches) with these concentric spheres, quantifying spatial distribution as a function of radial distance from the origin. All spheres share a common center at the filament root point.
Vessel Orientation	Vessel orientation is defined as the angle formed between an extending line connecting distal vertices of a vessel segment and one axis of the image coordinate system within the imaging plane.
Vessel Layer/ Plexus Plane	The layer or plexus plane is defined as a fitted surface representing the spatial position of all vessel vertices belonging to a given retinal vascular layer. Two complementary surface fitting approaches are implemented:(1) Parametric surface models: Linear (z = a·x + b·y + c) or quadratic (z = a₁x + a₂y + a₁₁x² + a₁₂xy + a₂₂y² + c) surfaces are fitted to vertex positional data using ordinary lea…
Fragmentation in 2D	Two-dimensional fragmentation quantifies the degree of vascular network discontinuity, calculated as the number of unconnected vessel components divided by the 2D projection area, as defined by the projection's bounding box, convex hull, or alpha shape boundary.
Fragmentation in 3D	Three-dimensional fragmentation quantifies the degree of vascular network discontinuity, calculated as the number of unconnected vessel components divided by the total 3D volume of the structure, as defined by either the OBB, convex hull, or alpha shape boundary.
Vertical Vessel Angle θ	The vertical vessel angle (θ) quantifies the orientation of inter-layer connecting vessels relative to retinal layer planes. For each vessel segment, a directional vector is constructed using its two distal vertices, with the vector origin defined as the vertex proximal to a reference layer plane (e.g., superficial layer [SL], deep layer [DL], or middle layer [ML]), and the terminal point as the …
Excursion Ratio	The excursion ratio quantifies the deviation from direct vertical connectivity between retinal layers. It is calculated as the ratio of actual vessel segment length (L_vessel) spanning between two layers to the shortest perpendicular distance (D_distance) between those layers (Excursion Ratio = L/D, see Figure 4M). Under normal conditions, inter-layer connecting vessels follow relatively straight…
Layer Distance	Layer distance is defined as the point-to-point perpendicular distance between two corresponding retinal layers. For each point on one layer, the distance is measured to its nearest corresponding point on the adjacent layer along the direction perpendicular to the local layer surface. Since retinal layers are generally parallel, this metric captures the local inter-layer spacing while accounting …
Average layer distance	Average layer distance is calculated as the mean of all point-to-point layer distances across the region of interest, providing a summary measure of the overall separation between two retinal layers.
Layer Parallism	Layer parallelism is quantified after selecting a reference layer. For any other layer, parallelism is assessed by comparing the cosine similarity of two normal vectors: the normal vector at the two closest points between the reference and target layers. Values approaching 1 indicate high parallelism, with the normal vectors oriented at the same angle.
CRA region size	The chorioretinal anastomosis (CRA) region size quantifies the spatial extent of pathological vascular regions characterized by disrupted laminar organization. It is calculated by applying a parallelism threshold to identify regions where retinal layers exhibit abnormal (non-parallel) orientation, then computing the total area (in 2D projection) or volume (in 3D) of these regions. Lower paralleli…
